# A targetable developmental program co-regulates angiogenesis and immune evasion

**DOI:** 10.1101/2024.12.21.628442

**Authors:** Pietro Berico, Amanda Flores Yanke, Fatemeh Van Rajabpour, Catherine Do, Irving Simonin Wilmer, Theodore Sakellaropoulos, Ines Delclaux, Robert Stagnitta, Estefania Vázquez-Cruz, Iman Osman, Jane Skok, Carla Daniela Robles-Espinoza, Amanda W. Lund, Markus Schober, Eva Hernando

## Abstract

Ultraviolet (UV)-induced DNA mutations produce genetic drivers of cutaneous melanoma initiation and numerous neoantigens that can trigger anti-tumor immune responses in the host. Consequently, melanoma cells must rapidly evolve to evade immune detection by simultaneously modulating cell-autonomous epigenetic mechanisms and tumor-microenvironment interactions. Angiogenesis has been implicated in this process; although an increase of vasculature initiates the immune response in normal tissue, solid tumors manage to somehow enhance blood flow while preventing immune cell infiltration. By comparing the expression of transcription factors (TFs) across early-stage melanoma, naevi, and other cancer types, we found the homeodomain-containing TF HOXD13 drives a melanoblast-like developmental program, which is upregulated in melanoma and strongly correlated with angiogenesis and immune cell exclusion. Using transcriptomics, 3D chromatin profiling, and in vivo models, we demonstrate that HOXD13 upregulation promotes tumor growth in vivo by concomitantly enhancing angiogenesis and suppressing T-cell infiltration. HOXD13 orchestrates 3D chromatin contacts between distal enhancers and promoters, simultaneously activating VEGFA, SEMA3A, and CD73. VEGFA and SEMA3A remodel the tumor vasculature and CD73 elevates extracellular levels of adenosine, a vasodilator and immune suppressor that binds adenosine receptors (AdR) on endothelial and T cells. In line with these findings, HOXD13-induced growth advantage in vivo was significantly reversed by the concomitant administration of VEGFR and AdR inhibitors. By revealing a dual pro-angiogenic and immunosuppressive HOXD13-CD73/VEGF gene regulatory axis, we identify a subset of patients who might benefit from combinations of AdR and VEGFR inhibitors which are both currently being tested in clinical trials.
