## Supplemental reagents for "A targetable developmental program co-regulates angiogenesis and immune evasion"

### Sheet: qPCR-primers
Target	sequence	Species
UBC F	ATTTGGGTCGCGGTTCTTG	human
UBC R	TGCCTTGACATTCTCGATGGT	human
TBP F	CGGCTGTTTAACTTCGCTTC	human
TBP R	CACACGCCAAGAAACAGTGA	human
GAPDH F	ACAACTTTGGTATCGTGGAAGG	human
GAPDH R	GCCATCACGCCACAGTTTC	human
RPL13a F	TTGAGGACCTCTGTGTATTTGTCAA	human
RPL13a R	CCTGGAGGAGAAGAGGAAAGAGA	human
RNA18S F	TCAACTTTCGATGGTAGTCGCCGT	human
RNA18S R	TCCTTGGATGTGGTAGCCGTTTCT	human
HMBS F	GGCAATGCGGCTGCAA	human
HMBS R	GGG TAC CCA CGC GAA TCA C	human
ACTB F	ACATCTGCTGGAAGGTGGAC	human
ACTB R	CCCAGCACAATGAAGATCAA	human
HOXD13 F	GGACGCTGGCTAACGGG	human
HOXD13 R	ATTTAGAGCCACATCCCCTGG	human
Hoxd13 F	TACTGTGCCAAGGATCAGCC	mouse
Hoxd13 R	TGGTTTAAAGCCACATCTCCTGG	mouse
Actb F	CACTGTCGAGTCGCGTCC	mouse
Actb R	TCATCCATGGCGAACTGGTG	mouse
Hprt F	AGTCCCAGCGTCGTGATTAG	mouse
Hprt R	TTTCCAAATCCTCGGCATAATGA	mouse

### Sheet: Antibodies
Target	Reference	Application
IgG	CellSignaling 3900S	ChIP, ChIPmentation, Hi-ChIP, Cut&Tag
H3K27ac	Active Motif 39133	ChIP, Hi-ChIP
Vinculin	SIGMA V4505	WB
Actin	Sigma A3859	WB
FLAG-M2	Sigma F7425	WB
HA	Cell Signaling 3724S	IHC
HA	Abcam ab9110	ChIPmentation
CD73	CellSignaling 13160S	WB
CD73	BioLengend 344012	FACS
CD73	BioLegend 127212	FACS
S100A1	Thermo Fisher Scientific PA1-932	IF
CD4	Cell Signaling 25229S	IF
CD8	Cell Signaling 98941S	IF
CD31	Cell Signaling 77699S	IF
a-SMA	Abcam ab5694	IF
SEMA3A	Santa Cruz sc-74554	WB
Live/Dead cells, Ghost Dye APCy7	Tonbo Bioscience 13-0865-T500	FACS
CD45	BD 564279	FACS
CD45	Abcam ab10558	IF
CD3	Cell Signaling 78588S	IF
CD11b	Novus NB110-89474	IF
CTCF	Active Motif 61311	Cut&Tag

### Sheet: Drugs_Reagents
name	Reference	Application
Etrumadenant	MedChem Express HY-129393	in vivo
Lenvatinib	MedChem Express HY-10981	in vivo
human IFN-gamma	R&D Systems 285-IF-100/CF	in vitro
mouse IFN-gamma	PeproTech 315-05	in vitro
human IL-2	STEMCELL Technologies 78036	in vitro
OVApeptide 257-264	Genscript RP10611	in vitro

### Sheet: siRNAs
Target	Reference	Species
siSCR	Horizon Discovery D-001810-10-05
siHOXD13 1	Horizon Discovery J-011053-05	human
siHOXD13 2	Horizon Discovery J-011053-06	human
siHOXD13	Horizon Discovery L-011053-00-0005	human
siHoxd13	Horizon Discovery L-046283-01-0005	mouse

### Sheet: shRNAs
Target	Reference	target sequence	Species
LT3GEPIR shNTC	Fellman et al., 2013	ATAACTTATAGCGATTAATTC
LT3GEPIR shHOXD13 2	Fellman et al., 2013	ACCGAAGAGTGAAGGACAAGAA	human
LT3GEPIR shHOXD13 3	Fellman et al., 2013	TACGAACCTATCTGAGAGACAA	human
LT3GEPIR shHoxd13 3	Fellman et al., 2013	CAGAGCTCAGTGAAGAAGTTAA	mouse
LT3GEPIR shHoxd13 4	Fellman et al., 2013	GAGCCAAGGAAGTGTCCTTCTA	mouse
