## Supplemental Table 1 for "A targetable developmental program co-regulates angiogenesis and immune evasion"

### Sheet: TF ranking TCGA
	Zscore	norm	pval
EN2	9.15511	1	0
IRX6	3.05422	0.998872	0.00225644
HOXD13	2.78892	0.997356	0.00528844
EOMES	2.46085	0.99307	0.0138607
RUNX3	2.25309	0.987873	0.0242535
TFAP2A	2.10105	0.982182	0.0356364
ZBTB9	1.95079	0.974459	0.0510815
AEBP1	1.8355	0.966784	0.0664317
GLI3	1.82436	0.965951	0.0680984
GATAD2A	1.81991	0.965614	0.0687726
STAT2	1.7614	0.960915	0.0781706
SOX13	1.72223	0.957486	0.0850272
EGR3	1.71198	0.95655	0.0869009
CEBPD	-1.71152	0.956508	0.0869843
ZNF526	1.65765	0.951306	0.0973879
ZNF672	1.62169	0.947566	0.104869
ERF	1.59177	0.944281	0.111437
ELF3	-1.54619	0.93897	0.122059
USF2	1.54422	0.938732	0.122535
SCML4	1.51415	0.935006	0.129988
ZKSCAN1	1.50301	0.933582	0.132837
ZNF362	1.43947	0.924991	0.150018
ELK1	1.37386	0.915258	0.169484
E2F3	1.37024	0.914694	0.170612
CHAMP1	1.34324	0.910403	0.179193
ZNF696	1.32247	0.906993	0.186013
MECP2	1.30167	0.903485	0.19303
MYBL1	1.29138	0.901715	0.196571
JUN	-1.27593	0.89901	0.201979
BATF2	1.24559	0.893542	0.212915
HEY1	1.24469	0.893377	0.213246
ATF3	-1.22411	0.889544	0.220911
ZNF282	1.21825	0.888436	0.223128
JUND	-1.20718	0.886318	0.227364
CSRNP1	-1.1883	0.882643	0.234714
MAFG	1.17656	0.880315	0.23937
CREB3L2	1.17106	0.879212	0.241575
ZIC1	1.15326	0.875598	0.248804
MEF2D	1.14615	0.874133	0.251734
TWIST1	1.13547	0.871911	0.256178
RARA	1.09003	0.86215	0.275701
CUX1	-1.05928	0.855264	0.289471
ZNF746	1.04175	0.851235	0.297529
ZNF707	1.0203	0.846208	0.307585
RFX5	1.00982	0.843709	0.312581
JUNB	-0.992153	0.839438	0.321123
STAT1	0.990419	0.839015	0.32197
SOX12	0.986081	0.837953	0.324093
TFCP2L1	-0.985229	0.837744	0.324512
SP5	-0.958288	0.831041	0.337918
ZNF598	0.946807	0.828132	0.343737
ZNF423	-0.937891	0.82585	0.3483
SKI	0.935502	0.825235	0.34953
SLC2A4RG	-0.93003	0.823822	0.352356
MAX	0.923431	0.822109	0.355783
ARNTL2	-0.918016	0.820695	0.358611
ZNF74	0.908427	0.818174	0.363652
FLYWCH1	0.908332	0.818148	0.363703
GLI2	-0.908315	0.818144	0.363712
CIC	0.887166	0.812505	0.374989
HSF1	0.887154	0.812502	0.374996
MKX	-0.88424	0.811717	0.376567
MXD1	-0.882029	0.811119	0.377761
E2F1	0.874304	0.809024	0.381953
MAZ	0.864682	0.806393	0.387213
ZNF212	0.852724	0.803094	0.393812
ATF6B	0.851555	0.802769	0.394461
ZBED4	0.847266	0.801577	0.396847
NACC2	0.823879	0.794996	0.410008
GATA2	-0.822886	0.794714	0.410573
ZNF703	0.822715	0.794665	0.41067
MAFF	0.817043	0.793048	0.413904
PPARG	-0.814289	0.79226	0.415479
ZBTB46	-0.808097	0.790483	0.419035
SRF	0.805995	0.789877	0.420246
LTF	-0.784788	0.783711	0.432578
PRR12	0.780971	0.78259	0.43482
BHLHE41	0.774613	0.780716	0.438568
GATAD2B	0.770455	0.779485	0.44103
NR4A2	0.769435	0.779183	0.441635
MNT	0.763033	0.777278	0.445444
ZNF70	0.760944	0.776655	0.446691
NR4A1	0.748588	0.772947	0.454105
FOXM1	0.744969	0.771855	0.45629
ZNF592	0.731456	0.76775	0.4645
ZNF48	-0.728298	0.766784	0.466431
ZNF783	0.727326	0.766487	0.467026
ZNF318	0.725505	0.765929	0.468142
CENPB	0.714645	0.762586	0.474829
ELF4	-0.707823	0.760472	0.479055
SRCAP	0.703384	0.759092	0.481817
POU3F2	0.695265	0.756555	0.486889
ZNF512B	0.680133	0.75179	0.49642
NR4A3	0.670571	0.748753	0.502494
GATA6	-0.667812	0.747873	0.504254
NFE2L1	0.667356	0.747727	0.504545
FOXK2	0.665232	0.747049	0.505902
ZNF768	0.659726	0.745285	0.509429
DOT1L	0.652471	0.742951	0.514097
ZBTB47	0.651151	0.742526	0.514949
CAMTA2	0.648729	0.741743	0.516513
PBX2	0.639203	0.738655	0.522691
SPDEF	-0.631246	0.73606	0.527879
MBD3	0.627724	0.734908	0.530184
MBD1	0.624008	0.733689	0.532622
ZNF490	0.616339	0.731164	0.537671
E2F7	0.611128	0.729443	0.541115
SP110	0.606182	0.727803	0.544394
ZNF710	-0.593369	0.723533	0.552934
TIGD5	0.59265	0.723292	0.553415
ZBTB3	-0.587549	0.721583	0.556835
ZNF444	-0.584603	0.720593	0.558815
ZNF500	0.58345	0.720205	0.559591
STAT4	-0.581951	0.7197	0.5606
HIC1	-0.57806	0.718388	0.563223
ZFHX3	-0.572461	0.716495	0.56701
ELF5	-0.569048	0.715338	0.569324
KLF10	-0.559563	0.712111	0.575777
SREBF2	0.556876	0.711194	0.577612
MLXIP	0.550589	0.709042	0.581915
ZNF646	0.548378	0.708284	0.583432
DNMT1	0.542101	0.706125	0.587749
PRRX1	0.540542	0.705588	0.588823
ZNF213	0.539677	0.70529	0.58942
NKX3-1	-0.535212	0.703748	0.592504
PPARD	0.534979	0.703668	0.592664
KCNIP3	0.533625	0.7032	0.593601
UBP1	0.532078	0.702664	0.594672
FOXK1	0.528209	0.701323	0.597354
WIZ	0.527502	0.701077	0.597845
CENPA	0.524396	0.699998	0.600003
ZSCAN29	0.523864	0.699813	0.600373
CC2D1A	0.522437	0.699317	0.601366
BATF	0.522268	0.699258	0.601483
TFEB	-0.522265	0.699257	0.601486
ZNF618	0.516107	0.69711	0.60578
ZNF384	0.51222	0.695752	0.608497
ZFP69B	0.512149	0.695727	0.608547
ZNF668	0.510547	0.695166	0.609668
ARID5A	0.510393	0.695112	0.609776
SOX7	-0.509994	0.694972	0.610056
ZNF574	0.50529	0.693322	0.613355
ZBTB22	0.503614	0.692734	0.614533
ZNF524	-0.478679	0.683916	0.632167
ZNF775	0.473518	0.682078	0.635843
EBF1	-0.468514	0.680291	0.639417
KLF16	0.464888	0.678994	0.642012
KLF2	-0.46257	0.678164	0.643673
EN1	0.457964	0.676511	0.646979
MEIS2	0.455773	0.675723	0.648554
PRDM1	-0.446623	0.672426	0.655147
KLF7	-0.445136	0.671889	0.656222
BAZ2A	0.443468	0.671286	0.657428
ZNF76	0.438616	0.66953	0.66094
FOSB	-0.433883	0.667813	0.664373
PRDM15	0.433248	0.667583	0.664835
ZNF469	-0.432947	0.667473	0.665053
SATB2	0.424237	0.664303	0.671393
PROX1	-0.419259	0.662487	0.675027
CUX2	-0.4188	0.662319	0.675362
IRF5	-0.407783	0.658284	0.683433
RELA	0.398391	0.654829	0.690342
EGR2	0.397896	0.654647	0.690707
TEAD3	-0.397195	0.654388	0.691223
FOXC1	-0.392901	0.652804	0.694393
TGIF2	0.389708	0.651624	0.696752
ZNF276	0.386783	0.650542	0.698917
ARHGAP35	0.385395	0.650027	0.699945
TP53	0.383805	0.649438	0.701123
NFIC	0.377932	0.64726	0.705481
PREB	0.371137	0.644732	0.710536
E2F2	0.365729	0.642716	0.714567
ZNF804A	-0.364261	0.642168	0.715663
FBXL19	0.36278	0.641615	0.716769
GMEB2	-0.362178	0.64139	0.717219
ZNF385A	-0.359608	0.64043	0.71914
EPAS1	-0.357465	0.639628	0.720743
ZBTB7B	-0.354235	0.638418	0.723163
ZNF850	0.350427	0.636991	0.726018
ZNF275	-0.350353	0.636963	0.726074
ZNF367	0.348093	0.636115	0.72777
KDM2A	-0.347152	0.635762	0.728477
ZNF142	0.342067	0.63385	0.732301
EGR1	-0.341182	0.633517	0.732967
FOS	-0.328591	0.628767	0.742465
AHDC1	-0.311414	0.622257	0.755486
DEAF1	0.308106	0.620999	0.758002
IRF8	-0.302946	0.619035	0.761931
SOX4	-0.302175	0.618741	0.762518
ZNF726	-0.299486	0.617716	0.764569
KDM2B	0.298428	0.617312	0.765376
TCF20	0.294628	0.615861	0.768278
TFEC	-0.291508	0.614669	0.770663
NR2F6	-0.283186	0.611483	0.777034
CEBPB	-0.281983	0.611022	0.777957
XBP1	-0.280069	0.610288	0.779424
PRDM2	0.272068	0.607215	0.785569
REPIN1	0.265704	0.604767	0.790467
ZBTB7A	-0.26478	0.60441	0.791179
FLI1	-0.262198	0.603416	0.793169
AKAP8	0.261343	0.603086	0.793828
AKNA	-0.257466	0.60159	0.796819
RXRA	-0.254563	0.60047	0.799061
CTCF	0.251411	0.599252	0.801497
ZNF101	-0.250412	0.598866	0.802268
BHLHE40	0.24735	0.597681	0.804637
RUNX1	-0.239963	0.594821	0.810359
SPI1	0.230979	0.591335	0.817331
MYBL2	0.230295	0.591069	0.817862
IRX3	0.228651	0.59043	0.819141
TCF3	-0.226537	0.589608	0.820784
ZNF629	0.224573	0.588844	0.822311
PLAGL2	-0.22342	0.588396	0.823209
STAT3	0.206932	0.581969	0.836063
TSHZ3	-0.201725	0.579934	0.840132
SETBP1	-0.199453	0.579046	0.841908
RFX1	0.198651	0.578732	0.842536
FOXP4	0.196056	0.577717	0.844566
SREBF1	0.195229	0.577393	0.845214
MAFK	-0.193909	0.576877	0.846247
ZNF664	-0.193054	0.576542	0.846916
POU2F2	-0.193051	0.57654	0.846919
ASCL4	-0.192616	0.57637	0.847259
ZNF787	0.188307	0.574682	0.850636
ZFY	-0.184566	0.573215	0.853569
IRF3	-0.183678	0.572867	0.854266
ZSCAN2	-0.183564	0.572822	0.854356
CXXC5	0.178837	0.570967	0.858066
E4F1	-0.178491	0.570831	0.858337
TERF2	0.175955	0.569835	0.860329
TFE3	-0.171336	0.56802	0.863959
PATZ1	0.162262	0.56445	0.871099
RBCK1	-0.160895	0.563912	0.872176
MBD6	-0.160662	0.56382	0.87236
ZNF319	0.152884	0.560755	0.878489
ZNF786	0.151344	0.560148	0.879704
POU2AF1	-0.150639	0.55987	0.88026
RUNX2	0.140808	0.555989	0.888022
ESRRA	-0.137598	0.554721	0.890558
ZBTB4	-0.128632	0.551176	0.897649
GLYR1	-0.127052	0.55055	0.898899
HHEX	-0.121115	0.5482	0.9036
IKZF1	-0.120288	0.547872	0.904255
MXD3	0.116379	0.546324	0.907352
ZBTB39	0.112004	0.54459	0.91082
ZNF587	-0.107963	0.542988	0.914025
ZNF280C	0.102581	0.540852	0.918295
IRF7	0.100611	0.54007	0.919859
ZNF366	-0.0980532	0.539055	0.92189
NFKB2	0.0978291	0.538966	0.922068
ZNF831	0.0970581	0.53866	0.92268
ZNF219	-0.0957254	0.538131	0.923739
ZNF687	-0.092362	0.536795	0.92641
ZBTB42	-0.0913114	0.536377	0.927245
VDR	-0.0907308	0.536147	0.927707
HIC2	0.0891595	0.535522	0.928955
PLSCR1	0.0881301	0.535113	0.929773
IKZF3	-0.0784071	0.531248	0.937504
SPEN	0.0744225	0.529663	0.940674
PPARA	0.0723147	0.528824	0.942351
MXD4	0.0698132	0.527829	0.944342
TERF1	0.069445	0.527682	0.944635
RELB	0.0655211	0.52612	0.947759
TBX15	0.0624685	0.524905	0.95019
ZNF217	-0.0614698	0.524507	0.950985
MTF1	-0.0572383	0.522822	0.954355
ARID3A	-0.0571986	0.522806	0.954387
MEOX1	-0.0567942	0.522645	0.954709
ETV6	0.0528063	0.521057	0.957886
SPIB	-0.0523105	0.520859	0.958281
NFIX	0.0476125	0.518987	0.962025
SNAPC4	-0.0442674	0.517654	0.964691
GFI1	-0.0423402	0.516886	0.966227
SP140	-0.0413168	0.516478	0.967043
RREB1	-0.0375138	0.514962	0.970075
KLF6	0.0374909	0.514953	0.970094
TFDP1	0.0369123	0.514723	0.970555
SOX2	-0.0322451	0.512862	0.974277
SP140L	0.0222024	0.508857	0.982286
IRF1	-0.0183323	0.507313	0.985374
HIVEP1	-0.00756512	0.503018	0.993964
ZBED1	0.00707399	0.502822	0.994356

### Sheet: Angiogenesis Bagaev
ANGPT1
ANGPT2
CDH5
CXCL5
CXCL8
CXCR2
FLT1
KDR
PDGFC
PGF
TEK
VEGFA
VEGFB
VEGFC
VWF

### Sheet: TF correlation
Angiogenesis	EN2	IRX6	HOXD13	EOMES	RUNX3	TFAP2A
Pearson r
r	-0.1783	-0.365	0.1505	-0.1625	-0.1827	-0.506
95% confidence interval	-0.2671 to -0.08660	-0.4431 to -0.2814	0.05813 to 0.2403	-0.2519 to -0.07045	-0.2712 to -0.09107	-0.5722 to -0.4333
R squared	0.0318	0.1332	0.02264	0.02642	0.03337	0.256
P value
P (two-tailed)	0.0002	<0.0001	0.0015	0.0006	0.0001	<0.0001
Significant? (alpha = 0.05)	Yes	Yes	Yes	Yes	Yes	Yes
Number of XY Pairs	443	443	443	443	443	443
CTL	EN2	IRX6	HOXD13	EOMES	RUNX3	TFAP2A
Pearson r
r	-0.1885	-0.03993	-0.1174	0.5211	0.163	-0.2066
95% confidence interval	-0.2768 to -0.09702	-0.1326 to 0.05343	-0.2083 to -0.02447	0.4497 to 0.5858	0.07094 to 0.2524	-0.2941 to -0.1156
R squared	0.03552	0.001594	0.01377	0.2715	0.02658	0.04267
P value
P (two-tailed)	<0.0001	0.4018	0.0134	<0.0001	0.0006	<0.0001
Significant? (alpha = 0.05)	Yes	No	Yes	Yes	Yes	Yes
Number of XY Pairs	443	443	443	443	443	443
