## Supplemental Table 2 for "A targetable developmental program co-regulates angiogenesis and immune evasion"

### Sheet: Sheet1
Identification	Age	Sex	Organ/Anatomic Site	Pathology diagnosis	TNM	Stage	Type	Tissue ID.
a	47	M	Skin	Skin tissue	-	-	Normal	Kin17N004
b	21	F	Skin	Skin tissue	-	-	Normal	Kin11N001
c	21	M	Skin	Skin tissue	-	-	Normal	Kin15N007
d	65	M	Skin	Malignant melanoma of right sole of foot	T2bN0M0	IB	Malignant	Kin040084
e	71	F	Skin	Malignant melanoma of right sole of foot	T2aN0M0	IB	Malignant	Kin14017
f	65	M	Skin	Malignant melanoma of right sole of foot	T2bN0M0	IB	Malignant	Kin040084
g	45	F	Skin	Malignant melanoma of left thigh	T4aN0M0	IIB	Malignant	Sst050082
h	54	F	Skin	Malignant melanoma of left foot	T4aN0M0	IIB	Malignant	Kin040053
i	83	F	Skin	Malignant melanoma of right little finger	T4bN0M0	IIC	Malignant	Kin060202
j	38	M	Skin	Malignant melanoma of right sole of foot	T3N1M0	III	Malignant	Kin130007
k	38	F	Skin	Malignant melanoma of left upper arm	T4N1M0	III	Malignant	Kin040110
l	60	M	Skin	Malignant melanoma of right buttock	T4aN1M0	III	Malignant	Kin060015
m	48	M	Lymph node	Metastatic malignant melanoma of groin	-	-	Metastasis	Ily120006
n	41	F	Lymph node	Metastatic malignant melanoma of groin	-	-	Metastasis	Kin030275
o	58	M	Lymph node	Metastatic malignant melanoma of left groin	-	-	Metastasis	Kin070024
